# Metabolic collapse as a mechanism of developmental regression: convergent evidence from Kleefstra syndrome [^18^F]FDG-PET/CT imaging and *Drosophila* modelling

**DOI:** 10.64898/2026.08.28.747020

**Authors:** Spencer G. Jones, Arianne Bouman, Nicholas Raun, Evelien A.J. van Genugten, Isabel Martínez-Blázquez, Franziska Kampshoff, Janine Doorduin, Joyce Geelen, Hilgo Bruining, Karlijn Vermeulen-Kalk, Stéphanie Miot, David Geneviève, Erik H.J.G. Aarntzen, Mireia Coll-Tané, Tjitske Kleefstra, Annette Schenck

**Author notes:** These authors contributed equally (co-first authors) (Spencer G. Jones, Arianne Bouman). These authors contributed equally (co-last authors) (Tjitske Kleefstra, Annette Schenck).

## Abstract

Developmental regression is a severe but poorly understood complication of several neurodevelopmental disorders. In Kleefstra syndrome (KLEFS1), caused by *EHMT1* haploinsufficiency, regression often emerges during adolescence or early adulthood and is frequently preceded by marked sleep disturbance. Experimental work implicating *EHMT1/G9a* in metabolic regulation and stress responses raises the possibility that impaired metabolic resilience contributes to this vulnerability. Here, we aimed to investigate whether altered glucose metabolism is a feature of KLEFS1 and whether it relates to clinical variability, including regression. Through [^18^F]FDG-PET/CT, individuals with KLEFS1 who had experienced regression (n=4) exhibited a hypometabolic brain profile, whereas one individual who had not experienced regression showed globally elevated metabolic activity. In parallel, *G9a* mutant flies exhibited increased baseline metabolic rate and neuronal ATP levels together with sleep fragmentation resembling the clinical phenotype. Providing flies with oxidative stress to model KLEFS1 regression further exacerbated sleep disruption and was associated with a reduction in metabolic output. Importantly, adult high sugar feeding in flies prevented oxidative stress-induced worsening of sleep and maintained metabolic stability under challenge. Together, these findings suggest that regression in KLEFS1 and associated sleep disturbances are linked to underlying metabolic vulnerability and impaired maintenance of energy homeostasis under stress.
