## Supplemental Tables 1-3 for "Metabolic collapse as a mechanism of developmental regression: convergent evidence from Kleefstra syndrome [^18^F]FDG-PET/CT imaging and *Drosophila* modelling"

### Sheet: Table S1
Table S1. Mean SUV - Brain
	Size ROI	Controls ±SEM (N)	KS Participant #1	KS Participant #2	KS Participant #3	KS Participant #4 measurement 1	KS Participant #4 measurement 2 (1 year later)	KS Participant #5
Frontal lobe mean left/right	0.5cm3	17,05	8.62*	20.35*	15.51*	9.36*	9.06*	16.42*
		±0,12 (N=2)
Temporal lobe mean left/right	0.5cm3	11,61 ±0.34 (N=5)	8.25	14.55*	10.73	7.87*	7.43*	8.99
Basal ganglia mean left/right	0.5cm3	15,63 ±1.18	11.59*	20.35*	14.48	9.10*	9.15*	18.28*
		(N=2)
Cerebellum mean left/right	0.5cm3	12,17	7.74*	16.07*	10.48	7.97*	9.56*	12.18
		±0.34 (N=5)

### Sheet: Table S2
Table S2. Mean SUV - Organs / body tissues
	Size ROI	Controls ±SEM (N=5)	KS Participant #1	KS Participant #2	KS Participant #3
Liver	15cm3	2.30 ± 0.08	2.69	3.01*	2.55
Spleen	15cm3	1.82 ± 0.05	2.65*	2.60 *	2.26*
Left ventricle heart	1.5cm3	1.12 ± 0.14	3.65*	2.57*	1.64
Ascending aorta	1cm3	1.45 ± 0.17	2.42*	1.8	2.18
Femoral corpus	1cm3	1.43 ± 0.21	0.85	1.77	1.21
L3 vertebral body	1cm3	1,88 ± 0.22	2.07	2.44	2.84
L4 vertebral body	1cm3	1,51 ± 0.17	2.23	3.13*	2.39*
Psoas Major	5cm3	0.71 ± 0.04	0.82	0.81	0.48*
Deltoid	5cm3	0,82 ± 0.04	0.49*	0.93	0.59*
Gluteus maximus	5cm3	0,63 ± 0.04	0.64	0.49	0.53
Subcutaneous adipose tissue (SAT)	1cm3	0.23 ± 0.01	0.23	0.22	0.21
Visceral adipose tissue (VAT)	1cm3	0.97 ± 0.07	0.97	0.76	0.45*
Brown adipose tissue (BAT)	1cm3	0.75 ± 0.04	0.87	0.71	0.51*

### Sheet: Table S3
Table S3. Adipose tissue analyses, level L3
	Controls ±SD (N=5)	KS Participant #1	KS Participant #2	KS Participant #3
Age (year)	20.4 ± 0.55	26	21	29
BMI (kg/m2)	23.18 ± 2.89	26.4	31.9	25.6
Smooth muscle (cm2)	105.55 ± 37.58	99.45	137.69	94.99
SAT (cm2)	154.47 ± 115.78	186.8	366.02*	311.76*
VAT (cm2)	23.33 ± 8.75	25.37	58.38*	21.62
IMAT (cm2)	5.16 ± 4.60	5.36	5.54	7.52
VAT/SAT	0.18 ± 0.05	0.13	0.16	0.07*
VAT/BMI	0.99 ± 0.26	0.96	1.38*	0.84
SAT/BMI	6.33 ± 3.69	7.08	11.47*	12.18*
IMAT/SAT	0.03 ± 0.01	0.03	0.02	0.02
IMAT/BMI	0.21 ± 0.16	0.2	0.17	0.29
